# Sphingolipid Biosynthesis Inhibition As A Host Strategy Against Diverse Pathogens

**DOI:** 10.1101/2020.04.10.035683

**Authors:** Sandeep Kumar, Jinmei Li, Jiwoong Park, Sydney K. Hart, Niki J. Song, Damon T. Burrow, Nicholas L. Bean, Nicholas C. Jacobs, Ariella Coler-Reilly, Anastasiia Onyshchenko Pendergrass, Tanya H. Pierre, India C. Bradley, Jan E. Carette, Malini Varadarajan, Thijn R. Brummelkamp, Roland Dolle, Tim R. Peterson

## Abstract

Chloroquine is an anti-malarial and immunosuppressant drug that has cationic amphipathic chemical properties. We performed genome-wide screens in human cells with chloroquine and several other widely used cationic amphipathic drugs (CADs) including the anti-depressants, sertraline (Zoloft) and fluoxetine (Prozac), the analgesic nortriptyline (Pamelor), the anti-arrhythmic amiodarone (Cordarone), and the anti-hypertensive verapamil (Calan) to characterize their molecular similarities and differences. Despite CADs having different disease indications but consistent with them sharing key chemical properties, we found CADs to have remarkably similar phenotypic profiles compared with non-CADs we and others have previously screened (1–5). The most significant genetic interaction for all CADs was the initiating step in sphingolipid biosynthesis catalyzed by serine palmitoyltransferase (SPT). A comparison of genome-wide screens performed with diverse pathogens from viruses, bacteria, plants, and parasites including Ebola (6), adeno-associated virus AAV2 (7), HIV (8), Rotavirus (9), Influenza A (10), Zika virus (11), Picornavirus (12), Exotoxin A (13), Cholera toxin (14), Type III secretion system and Shiga toxin (15, 16), Ricin toxin (17), and Toxoplasma gondii (18) showed SPT as a top common host factor and 80% overlap overall in top hits specifically with CADs. Potential sphingolipid-mediated mechanisms for the host response- and virulence-modulating effects of CADs involve autophagy and SERPINE1/PAI-1 (plasminogen activator inhibitor-1). Chloroquine has recently shown potential as an anti-viral agent for the novel coronavirus SARS-CoV-2, the causative agent of COVID-19 respiratory disease (19, 20). Our study demonstrates that numerous readily available drugs molecularly function highly similar to chloroquine, which suggests they might be considered for further pre-clinical investigation in the context of SARS-CoV-2. More generally, our work suggests the diverse pathogen mitigating potential of drugs that inhibit host sphingolipid biosynthesis such as CADs.

**Brief Summary:** Our study demonstrates that numerous readily available drugs molecularly function highly similar to chloroquine, which suggests they might be considered for further pre-clinical investigation in the context of SARS-CoV-2.
