## Supplementary material for "Sphingolipid Biosynthesis Inhibition As A Host Strategy Against Diverse Pathogens": CADs_pathogens_Supp. Table 2

### Sheet: thirdparty_pathogenscreens_used
pathogen	mutagenesis strategy	pathogen type/source	cell line	PMID
Ebola	haploid gene-trap	viral	HAP1	21866103
Zika virus	CRISPR	viral	iPSC derived neural progenitors	31019072
Adeno-Associated Virus serotype 2 (AAV2)	haploid gene-trap	viral	HAP1	26814968
Influenza A	CRISPR	viral	A549 lung cancer	31919360
HIV	RNAi	viral	HeLa-derived TZM-bl	18187620
Picornavirus	haploid gene-trap	viral	HAPI	28077878
Rotavirus	CRISPR	viral	H1-Hela	29662124
Exotoxin A	CRISPR	bacterial	KBM7	25031321
Legionella	CRISPR	bacterial	U937 human monocyte/macrophage	31540829
Cholera-diptheria toxin	CRISPRi	bacterial	K562	25307932
Shiga toxins 1 and 2	CRISPR	bacterial	HeLa	28883040
Shiga toxins; ricin	CRISPR	bacterial;plant	5637 bladder cancer	30481169
Ricin toxin	RNAi	plant	K562	23394947
Toxoplasma gondii	CRISPR	parasite	human foreskin fibroblast	32039045

### Sheet: all_14_pathogens_GO_categories
Term	Overlap	P-value	Adjusted P-value	Odds Ratio	Combined Score	Genes
Golgi organization (GO:0007030)	'9/121	1.03157e-13	5.26411e-10	49.5868	1482.77	RAB2A;COG7;VPS51;COG4;COG3;ARL1;COG2;TMED2;COG1
Golgi vesicle transport (GO:0048193)	'10/271	4.18183e-12	1.06699e-08	24.6002	644.533	SCFD1;COG8;COG7;TRAPPC1;VPS51;COG4;COG3;COG2;TMED2;COG1
ER to Golgi vesicle-mediated transport (GO:0006888)	'8/180	1.81967e-10	3.09526e-07	29.6296	664.51	COG8;COG7;TRAPPC1;COG4;COG3;COG2;TMED2;COG1
intra-Golgi vesicle-mediated transport (GO:0006891)	'5/33	1.23219e-09	1.57197e-06	101.01	2072.17	COG8;COG4;COG3;COG2;COG1
sphingolipid biosynthetic process (GO:0030148)	'5/66	4.48314e-08	4.57549e-05	50.5051	854.563	UGCG;SPTLC2;SPTSSA;KDSR;A4GALT
vacuolar transport (GO:0007034)	'4/29	9.51435e-08	8.09196e-05	91.954	1486.7	VPS51;VPS53;VPS52;VPS54
retrograde vesicle-mediated transport, Golgi to ER (GO:0006890)	'5/80	1.18848e-07	8.66401e-05	41.6667	664.393	SCFD1;COG7;COG4;COG3;TMED2
retrograde transport, endosome to Golgi (GO:0042147)	'5/82	1.34611e-07	8.5865e-05	40.6504	643.125	VPS51;VPS53;VPS52;ARL1;VPS54
cytosolic transport (GO:0016482)	'5/118	8.31365e-07	0.000471384	28.2486	395.486	VPS51;VPS53;VPS52;ARL1;VPS54
vesicle-mediated transport (GO:0016192)	'7/410	1.95798e-06	0.000999156	11.3821	149.602	VPS51;VPS53;VPS52;ARL1;VPS54;ATP6V1H;TMED2
lysosomal transport (GO:0007041)	'4/72	3.94105e-06	0.00182829	37.037	460.891	VPS51;VPS53;VPS52;VPS54
endocytic recycling (GO:0032456)	'3/27	8.69347e-06	0.0036969	74.0741	863.181	VPS51;VPS53;VPS52
endosomal transport (GO:0016197)	'5/229	2.12525e-05	0.00834241	14.556	156.609	VPS51;VPS53;VPS52;ARL1;VPS54
sphingolipid metabolic process (GO:0006665)	'4/116	2.62023e-05	0.00955073	22.9885	242.521	UGCG;SPTLC2;SPTSSA;KDSR
post-Golgi vesicle-mediated transport (GO:0006892)	'3/58	8.88774e-05	0.0302361	34.4828	321.664	SCFD1;VPS52;VPS54
negative regulation of autophagosome assembly (GO:1902902)	'2/10	9.71476e-05	0.030984	133.333	1231.9	SCFD1;PHF23
membrane lipid biosynthetic process (GO:0046467)	'3/60	9.83679e-05	0.0295277	33.3333	307.56	SPTLC2;SPTSSA;KDSR
vesicle targeting, rough ER to cis-Golgi (GO:0048207)	'3/63	0.000113806	0.0322641	31.746	288.286	SCFD1;TRAPPC1;TMED2
vesicle coating (GO:0006901)	'3/63	0.000113806	0.030566	31.746	288.286	SCFD1;TRAPPC1;TMED2
COPII vesicle coating (GO:0048208)	'3/63	0.000113806	0.0290377	31.746	288.286	SCFD1;TRAPPC1;TMED2
COPII-coated vesicle budding (GO:0090114)	'3/68	0.000142902	0.0347251	29.4118	260.393	SCFD1;TRAPPC1;TMED2
Golgi to vacuole transport (GO:0006896)	'2/14	0.000195723	0.0453989	95.2381	813.22	VPS52;VPS54
glycosphingolipid biosynthetic process (GO:0006688)	'2/17	0.000291693	0.0647178	78.4314	638.416	UGCG;A4GALT
protein localization to organelle (GO:0033365)	'3/97	0.000408271	0.0868085	20.6186	160.899	COG7;COG3;ARL1
negative regulation of macroautophagy (GO:0016242)	'2/21	0.000448732	0.0915953	63.4921	489.466	SCFD1;PHF23
protein localization to Golgi apparatus (GO:0034067)	'2/23	0.000539609	0.105909	57.971	436.212	COG7;ARL1
negative regulation of organelle assembly (GO:1902116)	'2/27	0.000745843	0.140964	49.3827	355.605	SCFD1;PHF23
ceramide biosynthetic process (GO:0046513)	'2/32	0.00104906	0.191191	41.6667	285.828	SPTLC2;SPTSSA
regulation of autophagosome assembly (GO:2000785)	'2/33	0.0011157	0.196325	40.404	274.678	SCFD1;PHF23
protein transport (GO:0015031)	'4/326	0.00135899	0.231165	8.17996	53.996	RAB2A;COG7;ATP6V1H;TMED2
cellular protein localization (GO:0034613)	'4/327	0.00137439	0.226243	8.15494	53.739	RAB2A;COG7;COG3;TMED2
ceramide metabolic process (GO:0006672)	'2/42	0.00180417	0.287709	31.746	200.56	SPTLC2;SPTSSA
glycolipid biosynthetic process (GO:0009247)	'2/42	0.00180417	0.278991	31.746	200.56	UGCG;A4GALT
amide biosynthetic process (GO:0043604)	'2/44	0.0019786	0.296964	30.303	188.647	SPTLC2;SPTSSA
organonitrogen compound biosynthetic process (GO:1901566)	'3/181	0.00247273	0.360524	11.0497	66.3252	SPTLC2;SPTSSA;KDSR
protein complex assembly (GO:0006461)	'3/189	0.00279469	0.396147	10.582	62.2226	SCFD1;TRAPPC1;TMED2
glycosphingolipid metabolic process (GO:0006687)	'2/54	0.00296529	0.408969	24.6914	143.723	UGCG;A4GALT
glycoprotein biosynthetic process (GO:0009101)	'2/72	0.00520864	0.699465	18.5185	97.3599	COG7;COG3
COPI-coated vesicle budding (GO:0035964)	'1/6	0.00896734	1	111.111	523.796	TMED2
purine ribonucleoside bisphosphate biosynthetic process (GO:0034036)	'1/6	0.00896734	1	111.111	523.796	SLC35B2
retrograde transport, vesicle recycling within Golgi (GO:0000301)	'1/6	0.00896734	1	111.111	523.796	COG4
Golgi transport vesicle coating (GO:0048200)	'1/6	0.00896734	1	111.111	523.796	TMED2
3'-phosphoadenosine 5'-phosphosulfate biosynthetic process (GO:0050428)	'1/6	0.00896734	1	111.111	523.796	SLC35B2
COPI coating of Golgi vesicle (GO:0048205)	'1/6	0.00896734	1	111.111	523.796	TMED2
ATP hydrolysis coupled proton transport (GO:0015991)	'1/7	0.0104543	1	95.2381	434.356	ATP6V1H
regulation of ER to Golgi vesicle-mediated transport (GO:0060628)	'1/7	0.0104543	1	95.2381	434.356	SCFD1
adenine nucleotide transport (GO:0051503)	'1/7	0.0104543	1	95.2381	434.356	SLC35B2
purine ribonucleotide transport (GO:0015868)	'1/7	0.0104543	1	95.2381	434.356	SLC35B2
regulation of establishment of protein localization (GO:0070201)	'1/7	0.0104543	1	95.2381	434.356	SCFD1
ATP hydrolysis coupled cation transmembrane transport (GO:0099132)	'1/7	0.0104543	1	95.2381	434.356	ATP6V1H
positive regulation of transforming growth factor beta production (GO:0071636)	'1/8	0.0119392	1	83.3333	368.994	ATP6AP2
negative regulation of protein complex disassembly (GO:0043242)	'1/8	0.0119392	1	83.3333	368.994	PHF23
sulfur compound biosynthetic process (GO:0044272)	'2/122	0.0143601	1	10.929	46.3749	SLC35B2;B4GALT5
intracellular protein transport (GO:0006886)	'3/347	0.0148645	1	5.76369	24.2581	RAB2A;COG7;TMED2
energy coupled proton transmembrane transport, against electrochemical gradient (GO:0015988)	'1/10	0.0149024	1	66.6667	280.416	ATP6V1H
galactose metabolic process (GO:0006012)	'1/10	0.0149024	1	66.6667	280.416	SLC35A2
protein glycosylation (GO:0006486)	'2/130	0.0161932	1	10.2564	42.2888	COG7;COG3
regulation of autophagosome maturation (GO:1901096)	'1/11	0.0163807	1	60.6061	249.191	PHF23
angiotensin maturation (GO:0002003)	'1/11	0.0163807	1	60.6061	249.191	ATP6AP2
regulation of angiotensin levels in blood (GO:0002002)	'1/12	0.017857	1	55.5556	223.631	ATP6AP2
protein stabilization (GO:0050821)	'2/152	0.021717	1	8.77193	33.5935	COG7;COG3
mitotic chromosome condensation (GO:0007076)	'1/15	0.0222728	1	44.4444	169.084	PHF23
anion transmembrane transport (GO:0098656)	'1/18	0.0266695	1	37.037	134.231	SLC35A2
sulfur compound transport (GO:0072348)	'1/19	0.0281308	1	35.0877	125.294	SLC35B2
positive regulation of phospholipase activity (GO:0010518)	'1/19	0.0281308	1	35.0877	125.294	ARL1
vacuolar acidification (GO:0007035)	'1/20	0.02959	1	33.3333	117.344	ATP6V1H
negative regulation of GTPase activity (GO:0034260)	'1/22	0.032502	1	30.303	103.832	TMED2
chromosome condensation (GO:0030261)	'1/23	0.0339549	1	28.9855	98.05	PHF23
3'-phosphoadenosine 5'-phosphosulfate metabolic process (GO:0050427)	'1/25	0.0368542	1	26.6667	88.0209	SLC35B2
phagosome acidification (GO:0090383)	'1/27	0.0397452	1	24.6914	79.6362	ATP6V1H
regulation of protein transport (GO:0051223)	'1/27	0.0397452	1	24.6914	79.6362	SCFD1
cargo loading into vesicle (GO:0035459)	'1/27	0.0397452	1	24.6914	79.6362	TMED2
regulation of defense response to virus by virus (GO:0050690)	'1/28	0.0411875	1	23.8095	75.9434	ATP6V1H
keratan sulfate biosynthetic process (GO:0018146)	'1/29	0.0426277	1	22.9885	72.5345	B4GALT5
phagosome maturation (GO:0090382)	'1/32	0.0469359	1	20.8333	63.7286	ATP6V1H
intracellular pH reduction (GO:0051452)	'1/33	0.0483678	1	20.202	61.1903	ATP6V1H
anterior/posterior pattern specification (GO:0009952)	'1/34	0.0497976	1	19.6078	58.8194	ATP6AP2
cellular macromolecular complex assembly (GO:0034622)	'1/34	0.0497976	1	19.6078	58.8194	TMED2
keratan sulfate metabolic process (GO:0042339)	'1/34	0.0497976	1	19.6078	58.8194	B4GALT5
transferrin transport (GO:0033572)	'1/36	0.0526509	1	18.5185	54.5198	ATP6V1H
plasma membrane organization (GO:0007009)	'1/36	0.0526509	1	18.5185	54.5198	A4GALT
ferric iron transport (GO:0015682)	'1/36	0.0526509	1	18.5185	54.5198	ATP6V1H
regulation of intracellular transport (GO:0032386)	'1/40	0.0583329	1	16.6667	47.3598	SCFD1
positive regulation of macroautophagy (GO:0016239)	'1/44	0.0639819	1	15.1515	41.6539	SPTLC2
hexose metabolic process (GO:0019318)	'1/45	0.065389	1	14.8148	40.4059	SLC35A2
cell morphogenesis (GO:0000902)	'1/59	0.0848752	1	11.2994	27.8709	SCFD1
O-glycan processing (GO:0016266)	'1/65	0.0931057	1	10.2564	24.3489	B4GALT5
positive regulation of protein modification by small protein conjugation or removal (GO:1903322)	'1/65	0.0931057	1	10.2564	24.3489	PHF23
glycolipid metabolic process (GO:0006664)	'1/65	0.0931057	1	10.2564	24.3489	UGCG
insulin receptor signaling pathway (GO:0008286)	'1/67	0.0958333	1	9.95025	23.3348	ATP6V1H
Rab protein signal transduction (GO:0032482)	'1/70	0.0999098	1	9.52381	21.938	RAB2A
purine ribonucleotide biosynthetic process (GO:0009152)	'1/75	0.106664	1	8.88889	19.8939	SLC35B2
epidermis development (GO:0008544)	'1/81	0.114705	1	8.23045	17.8221	UGCG
positive regulation of protein targeting to mitochondrion (GO:1903955)	'1/81	0.114705	1	8.23045	17.8221	UGCG
mitotic sister chromatid segregation (GO:0000070)	'1/82	0.116039	1	8.13008	17.5108	PHF23
positive regulation of protein ubiquitination (GO:0031398)	'1/83	0.11737	1	8.03213	17.2082	PHF23
regulation of protein targeting to mitochondrion (GO:1903214)	'1/88	0.123998	1	7.57576	15.8143	UGCG
glycosaminoglycan biosynthetic process (GO:0006024)	'1/99	0.138411	1	6.73401	13.3167	B4GALT5
regulation of protein ubiquitination (GO:0031396)	'1/101	0.141006	1	6.60066	12.9304	PHF23
negative regulation of hydrolase activity (GO:0051346)	'1/108	0.150032	1	6.17284	11.7093	TMED2
regulation of Wnt signaling pathway (GO:0030111)	'1/109	0.151314	1	6.11621	11.5498	ATP6AP2
positive regulation of establishment of protein localization to mitochondrion (GO:1903749)	'1/110	0.152594	1	6.06061	11.3938	UGCG
cellular response to insulin stimulus (GO:0032869)	'1/110	0.152594	1	6.06061	11.3938	ATP6V1H
protein O-linked glycosylation (GO:0006493)	'1/115	0.158966	1	5.7971	10.6612	B4GALT5
regulation of macroautophagy (GO:0016241)	'1/116	0.160235	1	5.74713	10.5236	ATP6V1H
neutrophil degranulation (GO:0043312)	'2/479	0.160953	1	2.78358	5.08461	TRAPPC1;ATP6AP2
protein localization to cell periphery (GO:1990778)	'1/117	0.161502	1	5.69801	10.3888	TMED2
neutrophil activation involved in immune response (GO:0002283)	'2/483	0.163071	1	2.76052	5.00641	TRAPPC1;ATP6AP2
neutrophil mediated immunity (GO:0002446)	'2/487	0.165194	1	2.73785	4.92987	TRAPPC1;ATP6AP2
organic anion transport (GO:0015711)	'1/124	0.170319	1	5.37634	9.51656	SLC35B2
positive regulation of mitochondrion organization (GO:0010822)	'1/128	0.175317	1	5.20833	9.06853	UGCG
protein localization to plasma membrane (GO:0072659)	'1/130	0.177806	1	5.12821	8.85674	TMED2
regulation of vesicle-mediated transport (GO:0060627)	'1/138	0.187686	1	4.83092	8.08206	SCFD1
cellular protein modification process (GO:0006464)	'3/1001	0.188097	1	1.998	3.33826	RAB2A;COG7;COG3
positive regulation of Wnt signaling pathway (GO:0030177)	'1/140	0.190138	1	4.7619	7.90479	ATP6AP2
cellular protein complex assembly (GO:0043623)	'1/144	0.195021	1	4.62963	7.56782	COG4
positive regulation of intracellular protein transport (GO:0090316)	'1/152	0.204701	1	4.38596	6.95704	UGCG
protein localization to membrane (GO:0072657)	'1/160	0.214269	1	4.16667	6.41886	TMED2
positive regulation of I-kappaB kinase/NF-kappaB signaling (GO:0043123)	'1/163	0.217828	1	4.08998	6.23334	SLC35B2
regulation of GTPase activity (GO:0043087)	'1/188	0.246887	1	3.5461	4.96037	TMED2
regulation of autophagy (GO:0010506)	'1/203	0.263818	1	3.28407	4.37601	ATP6V1H
regulation of MAPK cascade (GO:0043408)	'1/203	0.263818	1	3.28407	4.37601	ATP6AP2
regulation of I-kappaB kinase/NF-kappaB signaling (GO:0043122)	'1/204	0.264934	1	3.26797	4.34077	SLC35B2
positive regulation of signal transduction (GO:0009967)	'1/206	0.26716	1	3.23625	4.27154	ATP6AP2
ion transmembrane transport (GO:0034220)	'1/219	0.281473	1	3.04414	3.85911	ATP6V1H
viral process (GO:0016032)	'1/220	0.282563	1	3.0303	3.82986	ATP6V1H
Ras protein signal transduction (GO:0007265)	'1/223	0.285822	1	2.98954	3.74405	RAB2A
regulation of protein phosphorylation (GO:0001932)	'1/261	0.325891	1	2.55428	2.86383	ATP6AP2
endocytosis (GO:0006897)	'1/263	0.327939	1	2.53485	2.82618	ATP6V1H
ion transport (GO:0006811)	'1/289	0.354016	1	2.30681	2.39542	ATP6V1H
post-translational protein modification (GO:0043687)	'1/357	0.417678	1	1.86741	1.63034	RAB2A
transmembrane transport (GO:0055085)	'1/378	0.436081	1	1.76367	1.46372	ATP6V1H
transmembrane receptor protein tyrosine kinase signaling pathway (GO:0007169)	'1/396	0.451407	1	1.6835	1.33903	ATP6V1H
regulation of intracellular signal transduction (GO:1902531)	'1/422	0.472835	1	1.57978	1.18327	ATP6AP2
positive regulation of intracellular signal transduction (GO:1902533)	'1/479	0.517018	1	1.39179	0.918131	SLC35B2
